# Programmable artificial RNA condensates in mammalian cells

**DOI:** 10.64898/2026.01.28.702393

**Authors:** Shiyi Li, Yuna Kim, Kevin Wang, Eric John Payson, Anli A. Tang, Maria Villalba Nieto, Dino Osmanovic, Madison Yang, Diego Dilao, Alexandra Bermudez, Wen Xiao, Melody M.H. Li, Neil Y.C. Lin, Kathrin Plath, Douglas L. Black, Elisa Franco

## Abstract

Artificial biomolecular condensates have emerged as powerful tools to control cellular behaviors. Here we introduce a method to build artificial condensates within living mammalian cells through the design of modular RNA motifs formed by a single, short strand of RNA. These condensates emerge spontaneously, creating RNA-rich compartments that remain separated from their surrounding environment. The RNA sequences include stem-loop domains that fold as the RNA is transcribed, and then condense in the nucleus and cytoplasm through loop-loop interactions. These sequences can be optimized and diversified, enabling the generation of distinct, non-mixing condensate populations and the programmable control of their subcellular localization. The RNA motifs can also be modified to recruit small molecules, proteins, and RNA molecules in a sequence-specific manner to the RNA-rich phase. By introducing additional RNAs that link two distinct types of condensates, we can create droplets with multiple subcompartments, whose organization can be controlled by tuning the stoichiometry of different RNA sequences. These artificial condensates provide a versatile platform for studying and manipulating molecular functions inside living cells.
