## Supplementary material for "Programmable artificial RNA condensates in mammalian cells": Oligonucleotide sequences

### Sheet: RNA and DNA template sequence
Legend:	Kissing loop
	Stem
	Spacer
	Aptamer
	Hybridization domain
Structure Name		RNA Sequence
	15nt-KL A-Broccoli	GCGAGAGCGCUGCCCAAUCGCGAAGGGCAGCGCUCUCGCAAGGAUGGACGGUCGGGUCCGAGGGCAAUCGCGAAGCCCUCGUCGAGUAGAGUGUGGGCCAUCCAAGCGUUCACACUGACCAAUCGCGAAGGUCAGUGUGAACGC
Varying arm number (Fig. 3)	Circular Broccoli	GAGACGGUCGGGUCCAGAUAUUCGUAUCUGUCGAGUAGAGUGUGGGCUCGUGG
	15nt-KL A-Broccoli-2 arm	GCGAGAGCGCUGCCCAAUCGCGAAGGGCAGCGCUCUCGCAAGGAUGGACGGUCGGGUCCGAGGGCAAUCGCGAAGCCCUCGUCGAGUAGAGUGUGGGCCAUCC
	15nt-KL A-Broccoli-4 arm	GCGAGAGCGCUGCCCAAUCGCGAAGGGCAGCGCUCUCGCAAGGAUGGACGGUCGGGUCCGAGGGCAAUCGCGAAGCCCUCGUCGAGUAGAGUGUGGGCCAUCCAAGCGUUCACACUGACCAAUCGCGAAGGUCAGUGUGAACGCAAGAUGUAUUCAAGUCCAAUCGCGAAGGGCUUGAGUACGUC
	10nt-KL A-Broccoli-4 arm	GACGCUCAGCAAUCGCGAAGCUGAGCGUC AA GGAGACGGUCGGGUCCCUGCAAUCGCGAAGCAGGUCGAGUAGAGUGUGGGCUCC AA GCUCCACGUCAAUCGCGAAGAUGUGGAGC AA GCUUGCGUGCAAUCGCGAAGCACGCAAGC
	10nt-KL A-Broccoli-5 arm	GCUGGCAGCCAAUCGCGAAGGCUGCCAGC AA GACGCUCAGCAAUCGCGAAGCUGAGCGUC AA GGAGACGGUCGGGUCCCUGCAAUCGCGAAGCAGGUCGAGUAGAGUGUGGGCUCC AA GCUCCACGUCAAUCGCGAAGAUGUGGAGC AA GCUUGCGUGCAAUCGCGAAGCACGCAAGC
Varying arm length (Fig. 2, 3)	10nt-KL A-Broccoli	GACGCUCAGCAAUCGCGAAGCUGAGCGUCAAGGAGACGGUCGGGUCCCUGCAAUCGCGAAGCAGGUCGAGUAGAGUGUGGGCUCCAAGCUCCACGUCAAUCGCGAAGAUGUGGAGC
	10nt-KL WT-Broccoli	GACGCUCAGCAAGCGCGCAGCUGAGCGUCAAGGAGACGGUCGGGUCCCUGCAAGCGCGCAGCAGGUCGAGUAGAGUGUGGGCUCCAAGCUCCACGUCAAGCGCGCAGAUGUGGAGC
	20nt-KL A-Broccoli	GCGACGUGUUACGGCGAGGCAAUCGCGAAGCCUCGCCGUAACACGUCGCAAGGGCGAGGACGGUCGGGUCCGAGCGGUCAAUCGCGAAGACCGCUCGUCGAGUAGAGUGUGGGCCUCGCCCAAGCUCCGCUCCCAGUGGGCUCAAUCGCGAAGAGCCCACUGGGAGCGGAGC
	20nt-KL WT-Broccoli	GCGACGUGUUACGGCGAGGCAAGCGCGCAGCCUCGCCGUAACACGUCGCAAGGGCGAGGACGGUCGGGUCCGAGCGGUCAAGCGCGCAGACCGCUCGUCGAGUAGAGUGUGGGCCUCGCCCAAGCUCCGCUCCCAGUGGGCUCAAGCGCGCAGAGCCCACUGGGAGCGGAGC
	25nt-KL A-Broccoli	GCACAGUGUCUGUGCGACUGCACCCAAUCGCGAAGGGUGUAGUCGCAUAGACAUUGUGCAACCGUCGCGACGGUCGGGUCCGCAGCUCAAUCGCGAAGAGCUGCGUCGAGUAGAGUGUGGGCGCGACGGAACACUCGUAGCAUUGUGCCUGUCUCCAAUCGCGAAGGAGAUAGGCACAGUGCUAUGAGUG
	25nt-KL WT-Broccoli	GCACAGUGUCUGUGCGACUGCACCCAAGCGCGCAGGGUGUAGUCGCAUAGACAUUGUGCAACCGUCGCGACGGUCGGGUCCGCAGCUCAAGCGCGCAGAGCUGCGUCGAGUAGAGUGUGGGCGCGACGGAACACUCGUAGCAUUGUGCCUGUCUCCAAGCGCGCAGGAGAUAGGCACAGUGCUAUGAGUG
Varying kissing loop sequence (Fig. 2, 3)	15nt-KL WT-Broccoli	GCGAGAGCGCUGCCCAAGCGCGCAGGGCAGCGCUCUCGCAAGGAUGGACGGUCGGGUCCGAGGGCAAGCGCGCAGCCCUCGUCGAGUAGAGUGUGGGCCAUCCAAGCGUUCACACUGACCAAGCGCGCAGGUCAGUGUGAACGC
	15nt-KL E-Broccoli	GCGAGAGCGCUGCCCAAGAUAUCAGGGCAGCGCUCUCGCAAGGAUGGACGGUCGGGUCCGAGGGCAAGAUAUCAGCCCUCGUCGAGUAGAGUGUGGGCCAUCCAAGCGUUCACACUGACCAAGAUAUCAGGUCAGUGUGAACGC
	15nt-KL F-Broccoli	GCGAGAGCGCUGCCCAAUAUAUAAGGGCAGCGCUCUCGCAAGGAUGGACGGUCGGGUCCGAGGGCAAUAUAUAAGCCCUCGUCGAGUAGAGUGUGGGCCAUCCAAGCGUUCACACUGACCAAUAUAUAAGGUCAGUGUGAACGC
Varying aptamer fluorescent (Fig. 4)	15nt-KL A-Pepper	GCGAGAGCGCUGCCCAAUCGCGAAGGGCAGCGCUCUCGCAACCGGGACCAAUCGUGGCGUGUCGGCAGGGCAAUCGCGAAGCCCUGCACUGGCGCCGUCCCGGAAGCGUUCACACUGACCAAUCGCGAAGGUCAGUGUGAACGC
	15nt-KLA-Mango	GCGAGAGCGCUGCCCAAUCGCGAAGGGCAGCGCUCUCGCAAGCGAUGAACGUAGGGAAUCGCGAACCCUACGUUCAUCGCAAGCGUUCACACUGACCAAUCGCGAAGGUCAGUGUGAACGCAAGGCACGUACGAAGGAGAGGAGAGGAAGAGGAGAGUACGUGCC
	15nt-KL B-Pepper	GGGACGAGGGUCGGCAAGUCGACAGCUGACCCUCGUCCCAAGGCUGACCAAUCGUGGCGUGUCGGCAGAGCAAGUCGACAGCUCUGCACUGGCGCCGUCAGCCAAGCGCUCGCCCUCGCCAAGUCGACAGGUGAGGGCGAGUGC
	15nt-KL C-Mango	GCUCGAUUGACGGGCAAGGUACCAGCCCGUCAAUCGAGCAACCUAGCGGCUUACUCAAGGUACCAGGGUAGGCUGCUAGGAAGCGCCAUUCAUUGUAAAGGUACCAUACAAUGAGUGGCGCAAGGCACGUACGAAGGAGAGGAGAGGAAGAGGAGAGUACGUGCC
	15nt-KL WT-Pepper	GGGACGAGGGUCGGCAAGCGCGCAGCUGACCCUCGUCCCAAGGCUGACCAAUCGUGGCGUGUCGGCAGAGCAAGCGCGCAGCUCUGCACUGGCGCCGUCAGCCAAGCGCUCGCCCUCGCCAAGCGCGCAGGUGAGGGCGAGUGC
	15nt-KL E-Mango	GCUCGAUUGACGGGCAAGAUAUCAGCCCGUCAAUCGAGCAACCUAGCGGCUUACUCAAGAUAUCAGGGUAGGCUGCUAGGAAGCGCCAUUCAUUGUAAAGAUAUCAUACAAUGAGUGGCGCAAGGCACGUACGAAGGAGAGGAGAGGAAGAGGAGAGUACGUGCC
	15nt-KL F-Mango	GCUCGAUUGACGGGCAAUAUAUAAGCCCGUCAAUCGAGCAACCUAGCGGCUUACUCAAUAUAUAAGGGUAGGCUGCUAGGAAGCGCCAUUCAUUGUAAAUAUAUAAUACAAUGAGUGGCGCAAGGCACGUACGAAGGAGAGGAGAGGAAGAGGAGAGUACGUGCC
	20nt-KL B-Pepper	GCGACGUGUUACGGCGAGGCAAGUCGACAGCCUCGCCGUAACACGUCGCAAGACCCGGACCAAUCGUGGCGUGUCGGCCUCCGGCAAGUCGACAGCCGGAGGCACUGGCGCCGUCCGGGUCAAGCUCCGCUCCCAGUGGGCUCAAGUCGACAGAGCCCACUGGGAGCGGAGC
Non-palindromic Kissing loop (Fig. 4A, B)	15nt-KL β1-Broccoli	GCGAGAGCGCUGCCCAAGCUACGAGGGCAGCGCUCUCGCAAGGAUGGACGGUCGGGUCCGAGGGCAAGCUACGAGCCCUCGUCGAGUAGAGUGUGGGCCAUCCAAGCGUUCACACUGACCAAGCUACGAGGUCAGUGUGAACGC
	15nt-KL β2-Pepper	GCGAGAGCGCUGCCCAACGUAGCAGGGCAGCGCUCUCGCAACCGGGACCAAUCGUGGCGUGUCGGCAGGGCAACGUAGCAGCCCUGCACUGGCGCCGUCCCGGAAGCGUUCACACUGACCAACGUAGCAGGUCAGUGUGAACGC
Peptide recruitment (Fig. 1)	15nt-KL A-Broccoli-MS2	GCGAGAGCGCUGCCCAAUCGCGAAGGGCAGCGCUCUCGCAAGGAUGGACGGUCGGGUCCGAGGGCAAUCGCGAAGCCCUCGUCGAGUAGAGUGUGGGCCAUCCAAGCGUUCACACUGACCAAUCGCGAAGGUCAGUGUGAACGCAAACAUGAGGAUCACCCAUGU
	15nt-KL B-Broccoli-MS2	GCGAGAGCGCUGCCCAAGUCGACAGGGCAGCGCUCUCGCAAGGAUGGACGGUCGGGUCCGAGGGCAAGUCGACAGCCCUCGUCGAGUAGAGUGUGGGCCAUCCAAGCGUUCACACUGACCAAGUCGACAGGUCAGUGUGAACGCAAACAUGAGGAUCACCCAUGU
	15nt-KL WT-Broccoli-MS2	GCGAGAGCGCUGCCCAAGCGCGCAGGGCAGCGCUCUCGCAAGGAUGGACGGUCGGGUCCGAGGGCAAGCGCGCAGCCCUCGUCGAGUAGAGUGUGGGCCAUCCAAGCGUUCACACUGACCAAGCGCGCAGGUCAGUGUGAACGCAAACAUGAGGAUCACCCAUGU
Linker (Fig. 5)	15nt-KLAB-Linker-2arm	GCGAGAGCGCUGCCCAAUCGCGAAGGGCAGCGCUCUCGCAAGCGAUGAACGUAGGGAAGUCGACACCCUACGUUCAUCGC
	15nt-KLAB-Linker-4arm	GCGAGAGCGCUGCCCAAUCGCGAAGGGCAGCGCUCUCGCAAGCGAUGAACGUAGGGAAUCGCGAACCCUACGUUCAUCGCAAGCGUUCACACUGACCAAGUCGACAGGUCAGUGUGAACGCAAGAUGUAUUCAAGUCCAAGUCGACAGGGCUUGAGUACGUC
	15nt-KLAB-Linker-2arm-Broccoli	GCGAGAGCGCUGCCCAAUCGCGAAGGGCAGCGCUCUCGCAAGGAUGGACGGUCGGGUCCGAGGGCAAGUCGACAGCCCUCGUCGAGUAGAGUGUGGGCCAUCC
	15nt-KLAB-Linker-4arm-Broccoli	GCGAGAGCGCUGCCCAAUCGCGAAGGGCAGCGCUCUCGCAAGGAUGGACGGUCGGGUCCGAGGGCAAUCGCGAAGCCCUCGUCGAGUAGAGUGUGGGCCAUCCAAGCGUUCACACUGACCAAGUCGACAGGUCAGUGUGAACGCAAGAUGUAUUCAAGUCCAAGUCGACAGGGCUUGAGUACGUC
Sequence-specific RNA recuitment (Fig. 6)	Broccoli_1A	GCGGAGACGGUCGGGUCCAGAUAUUCGUAUCUGUCGAGUAGAGUGUGGGCUCCGC AA GCGAGAGCGCUGCCC AAUCGCGAA GGGCAGCGCUCUCGC
	Broccoli_GFPSc	GCGGAGACGGUCGGGUCCAGAUAUUCGUAUCUGUCGAGUAGAGUGUGGGCUCCGC AA GGUGUCCC AA AGAUUAGGUGAUUGGAGCGGA A GGGACGCC
	15nt-KL B-Pepper-GFPSc	GGGACGAGGGUCGGCAAGUCGACAGCUGACCCUCGUCCCAAGGCUGACCAAUCGUGGCGUGUCGGCAGAGCAAGUCGACAGCUCUGCACUGGCGCCGUCAGCCAAGCGCUCGCCCUCGCCAAGUCGACAGGUGAGGGCGAGUGCAAGGCACUA AA UCCGCUCCAAUCACCUAAUCU A UAGUGCC
Eliminating Kissing-loop (Supplementary Fig. 7)	20nt-KL A-1polyA-Broccoli	GCGACGUGUUACGGCGAGGCAAAAAAAAAGCCUCGCCGUAACACGUCGCAAGGGCGAGGACGGUCGGGUCCGAGCGGUCAAUCGCGAAGACCGCUCGUCGAGUAGAGUGUGGGCCUCGCCCAAGCUCCGCUCCCAGUGGGCUCAAUCGCGAAGAGCCCACUGGGAGCGGAGC
	20nt-KL A-2polyA-Broccoli	GCGACGUGUUACGGCGAGGCAAAAAAAAAGCCUCGCCGUAACACGUCGCAAGGGCGAGGACGGUCGGGUCCGAGCGGUCAAUCGCGAAGACCGCUCGUCGAGUAGAGUGUGGGCCUCGCCCAAGCUCCGCUCCCAGUGGGCUCAAAAAAAAAGAGCCCACUGGGAGCGGAGC
	20nt-KL A-3polyA-Broccoli	GCGACGUGUUACGGCGAGGCAAAAAAAAAGCCUCGCCGUAACACGUCGCAAGGGCGAGGACGGUCGGGUCCGAGCGGUCAAAAAAAAAGACCGCUCGUCGAGUAGAGUGUGGGCCUCGCCCAAGCUCCGCUCCCAGUGGGCUCAAAAAAAAAGAGCCCACUGGGAGCGGAGC
DNA template name		DNA Insert Sequence (Template strand/Coding strand)
	15nt-KL A-Broccoli	5'- GCGTTCACACTGACCTTCGCGATTGGTCAGTGTGAACGCTTGGATGGCCCACACTCTACTCGACGAGGGCTTCGCGATTGCCCTCGGACCCGACCGTCCATCCTTGCGAGAGCGCTGCCCTTCGCGATTGGGCAGCGCTCTCGC / 5'- GCGAGAGCGCTGCCCAATCGCGAAGGGCAGCGCTCTCGCAAGGATGGACGGTCGGGTCCGAGGGCAATCGCGAAGCCCTCGTCGAGTAGAGTGTGGGCCATCCAAGCGTTCACACTGACCAATCGCGAAGGTCAGTGTGAACGC
Varying arm number (Fig. 3)	Circular Broccoli	purchased plasmid from Addgene #261587
	15nt-KL A-Broccoli-2 arm	5'- GGATGGCCCACACTCTACTCGACGAGGGCTTCGCGATTGCCCTCGGACCCGACCGTCCATCCTTGCGAGAGCGCTGCCCTTCGCGATTGGGCAGCGCTCTCGC / 5'- GCGAGAGCGCTGCCCAATCGCGAAGGGCAGCGCTCTCGCAAGGATGGACGGTCGGGTCCGAGGGCAATCGCGAAGCCCTCGTCGAGTAGAGTGTGGGCCATCC
	15nt-KL A-Broccoli-4 arm	5'- GACGTACTCAAGCCCTTCGCGATTGGACTTGAATACATCTTGCGTTCACACTGACCTTCGCGATTGGTCAGTGTGAACGCTTGGATGGCCCACACTCTACTCGACGAGGGCTTCGCGATTGCCCTCGGACCCGACCGTCCATCCTTGCGAGAGCGCTGCCCTTCGCGATTGGGCAGCGCTCTCGC / 5'- GCGAGAGCGCTGCCCAATCGCGAAGGGCAGCGCTCTCGCAAGGATGGACGGTCGGGTCCGAGGGCAATCGCGAAGCCCTCGTCGAGTAGAGTGTGGGCCATCCAAGCGTTCACACTGACCAATCGCGAAGGTCAGTGTGAACGCAAGATGTATTCAAGTCCAATCGCGAAGGGCTTGAGTACGTC
	10nt-KL A-Broccoli-4 arm	5'- GCTTGCGTGCTTCGCGATTGCACGCAAGCTTGCTCCACATCTTCGCGATTGACGTGGAGCTTGGAGCCCACACTCTACTCGACCTGCTTCGCGATTGCAGGGACCCGACCGTCTCCTTGACGCTCAGCTTCGCGATTGCTGAGCGTC / 5'- GACGCTCAGCAATCGCGAAGCTGAGCGTCAAGGAGACGGTCGGGTCCCTGCAATCGCGAAGCAGGTCGAGTAGAGTGTGGGCTCCAAGCTCCACGTCAATCGCGAAGATGTGGAGCAAGCTTGCGTGCAATCGCGAAGCACGCAAGC
	10nt-KL A-Broccoli-5 arm	5' - GCTTGCGTGCTTCGCGATTGCACGCAAGCTTGCTCCACATCTTCGCGATTGACGTGGAGCTTGGAGCCCACACTCTACTCGACCTGCTTCGCGATTGCAGGGACCCGACCGTCTCCTTGACGCTCAGCTTCGCGATTGCTGAGCGTCTTGCTGGCAGCCTTCGCGATTGGCTGCCAGC / 5' - GCTGGCAGCCAATCGCGAAGGCTGCCAGCAAGACGCTCAGCAATCGCGAAGCTGAGCGTCAAGGAGACGGTCGGGTCCCTGCAATCGCGAAGCAGGTCGAGTAGAGTGTGGGCTCCAAGCTCCACGTCAATCGCGAAGATGTGGAGCAAGCTTGCGTGCAATCGCGAAGCACGCAAGC
Varying arm length (Fig. 2, 3)	10nt-KL A-Broccoli	5'- GCTCCACATCTTCGCGATTGACGTGGAGCTTGGAGCCCACACTCTACTCGACCTGCTTCGCGATTGCAGGGACCCGACCGTCTCCTTGACGCTCAGCTTCGCGATTGCTGAGCGTC/ 5'- GACGCTCAGCAATCGCGAAGCTGAGCGTCAAGGAGACGGTCGGGTCCCTGCAATCGCGAAGCAGGTCGAGTAGAGTGTGGGCTCCAAGCTCCACGTCAATCGCGAAGATGTGGAGC
	10nt-KL WT-Broccoli	5' - GCTCCACATCTGCGCGCTTGACGTGGAGCTTGGAGCCCACACTCTACTCGACCTGCTGCGCGCTTGCAGGGACCCGACCGTCTCCTTGACGCTCAGCTGCGCGCTTGCTGAGCGTC / 5' - GACGCTCAGCAAGCGCGCAGCTGAGCGTCAAGGAGACGGTCGGGTCCCTGCAAGCGCGCAGCAGGTCGAGTAGAGTGTGGGCTCCAAGCTCCACGTCAAGCGCGCAGATGTGGAGC
	20nt-KL A-Broccoli	5'- GCTCCGCTCCCAGTGGGCTCTTCGCGATTGAGCCCACTGGGAGCGGAGCTTGGGCGAGGCCCACACTCTACTCGACGAGCGGTCTTCGCGATTGACCGCTCGGACCCGACCGTCCTCGCCCTTGCGACGTGTTACGGCGAGGCTTCGCGATTGCCTCGCCGTAACACGTC 5'- GACGTGTTACGGCGAGGCAATCGCGAAGCCTCGCCGTAACACGTCGCAAGGGCGAGGACGGTCGGGTCCGAGCGGTCAATCGCGAAGACCGCTCGTCGAGTAGAGTGTGGGCCTCGCCCAAGCTCCGCTCCCAGTGGGCTCAATCGCGAAGAGCCCACTGGGAGCGGAGC
	20nt-KL WT-Broccoli	5'- GCTCCGCTCCCAGTGGGCTCTGCGCGCTTGAGCCCACTGGGAGCGGAGCTTGGGCGAGGCCCACACTCTACTCGACGAGCGGTCTGCGCGCTTGACCGCTCGGACCCGACCGTCCTCGCCCTTGCGACGTGTTACGGCGAGGCTGCGCGCTTGCCTCGCCGTAACACGTC/ 5'- GACGTGTTACGGCGAGGCAAGCGCGCAGCCTCGCCGTAACACGTCGCAAGGGCGAGGACGGTCGGGTCCGAGCGGTCAAGCGCGCAGACCGCTCGTCGAGTAGAGTGTGGGCCTCGCCCAAGCTCCGCTCCCAGTGGGCTCAAGCGCGCAGAGCCCACTGGGAGCGGAGC
	25nt-KL A-Broccoli	5'- CACTCATAGCACTGTGCCTATCTCCTTCGCGATTGGAGACAGGCACAATGCTACGAGTGTTCCGTCGCGCCCACACTCTACTCGACGCAGCTCTTCGCGATTGAGCTGCGGACCCGACCGTCGCGACGGTTGCACAATGTCTATGCGACTACACCCTTCGCGATTGGGTGCAGTCGCACAGACACTGTGC/ 5'- GCACAGTGTCTGTGCGACTGCACCCAATCGCGAAGGGTGTAGTCGCATAGACATTGTGCAACCGTCGCGACGGTCGGGTCCGCAGCTCAATCGCGAAGAGCTGCGTCGAGTAGAGTGTGGGCGCGACGGAACACTCGTAGCATTGTGCCTGTCTCCAATCGCGAAGGAGATAGGCACAGTGCTATGAGTG
	25nt-KL WT-Broccoli	5' - CACTCATAGCACTGTGCCTATCTCCTGCGCGCTTGGAGACAGGCACAATGCTACGAGTGTTCCGTCGCGCCCACACTCTACTCGACGCAGCTCTGCGCGCTTGAGCTGCGGACCCGACCGTCGCGACGGTTGCACAATGTCTATGCGACTACACCCTGCGCGCTTGGGTGCAGTCGCACAGACACTGTGC / 5' - GCACAGTGTCTGTGCGACTGCACCCAAGCGCGCAGGGTGTAGTCGCATAGACATTGTGCAACCGTCGCGACGGTCGGGTCCGCAGCTCAAGCGCGCAGAGCTGCGTCGAGTAGAGTGTGGGCGCGACGGAACACTCGTAGCATTGTGCCTGTCTCCAAGCGCGCAGGAGATAGGCACAGTGCTATGAGTG
Varying kissing loop sequence (Fig. 2, 3)	15nt-KL WT-Broccoli	5'- GCGTTCACACTGACCTGCGCGCTTGGTCAGTGTGAACGCTTGGATGGCCCACACTCTACTCGACGAGGGCTGCGCGCTTGCCCTCGGACCCGACCGTCCATCCTTGCGAGAGCGCTGCCCTGCGCGCTTGGGCAGCGCTCTCGC/ 5'- GCGAGAGCGCTGCCCAAGCGCGCAGGGCAGCGCTCTCGCAAGGATGGACGGTCGGGTCCGAGGGCAAGCGCGCAGCCCTCGTCGAGTAGAGTGTGGGCCATCCAAGCGTTCACACTGACCAAGCGCGCAGGTCAGTGTGAACGC
	15nt-KL E-Broccoli	5'- GCGTTCACACTGACCTGATATCTTGGTCAGTGTGAACGCTTGGATGGCCCACACTCTACTCGACGAGGGCTGATATCTTGCCCTCGGACCCGACCGTCCATCCTTGCGAGAGCGCTGCCCTGATATCTTGGGCAGCGCTCTCGC/ 5'- GCGAGAGCGCTGCCCAAGATATCAGGGCAGCGCTCTCGCAAGGATGGACGGTCGGGTCCGAGGGCAAGATATCAGCCCTCGTCGAGTAGAGTGTGGGCCATCCAAGCGTTCACACTGACCAAGATATCAGGTCAGTGTGAACGC
	15nt-KL F-Broccoli	5'- GCGTTCACACTGACCTTATATATTGGTCAGTGTGAACGCTTGGATGGCCCACACTCTACTCGACGAGGGCTTATATATTGCCCTCGGACCCGACCGTCCATCCTTGCGAGAGCGCTGCCCTTATATATTGGGCAGCGCTCTCGC/ 5'- GCGAGAGCGCTGCCCAATATATAAGGGCAGCGCTCTCGCAAGGATGGACGGTCGGGTCCGAGGGCAATATATAAGCCCTCGTCGAGTAGAGTGTGGGCCATCCAAGCGTTCACACTGACCAATATATAAGGTCAGTGTGAACGC
Varying aptamer fluorescent (Fig. 4)	15nt-KL A-Pepper	5' - GCGTTCACACTGACCTTCGCGATTGGTCAGTGTGAACGCTTCCGGGACGGCGCCAGTGCAGGGCTTCGCGATTGCCCTGCCGACACGCCACGATTGGTCCCGGTTGCGAGAGCGCTGCCCTTCGCGATTGGGCAGCGCTCTCGC / 5' - GCGAGAGCGCTGCCCAATCGCGAAGGGCAGCGCTCTCGCAACCGGGACCAATCGTGGCGTGTCGGCAGGGCAATCGCGAAGCCCTGCACTGGCGCCGTCCCGGAAGCGTTCACACTGACCAATCGCGAAGGTCAGTGTGAACGC
	15nt-KLA-Mango	5' - GGCACGTACTCTCCTCTTCCTCTCCTCTCCTTCGTACGTGCCTTGCGTTCACACTGACCTTCGCGATTGGTCAGTGTGAACGCTTGCGATGAACGTAGGGTTCGCGATTCCCTACGTTCATCGCTTGCGAGAGCGCTGCCCTTCGCGATTGGGCAGCGCTCTCGC / 5' - GCGAGAGCGCTGCCCAATCGCGAAGGGCAGCGCTCTCGCAAGCGATGAACGTAGGGAATCGCGAACCCTACGTTCATCGCAAGCGTTCACACTGACCAATCGCGAAGGTCAGTGTGAACGCAAGGCACGTACGAAGGAGAGGAGAGGAAGAGGAGAGTACGTGCC
	15nt-KL B-Pepper	5'- GCACTCGCCCTCACCTGTCGACTTGGCGAGGGCGAGCGCTTGGCTGACGGCGCCAGTGCAGAGCTGTCGACTTGCTCTGCCGACACGCCACGATTGGTCAGCCTTGGGACGAGGGTCAGCTGTCGACTTGCCGACCCTCGTCCC/ 5'- GGGACGAGGGTCGGCAAGTCGACAGCTGACCCTCGTCCCAAGGCTGACCAATCGTGGCGTGTCGGCAGAGCAAGTCGACAGCTCTGCACTGGCGCCGTCAGCCAAGCGCTCGCCCTCGCCAAGTCGACAGGTGAGGGCGAGTGC
	15nt-KL C-Mango	5'- GGCACGTACTCTCCTCTTCCTCTCCTCTCCTTCGTACGTGCCTTGCGCCACTCATTGTATGGTACCTTTACAATGAATGGCGCTTCCTAGCAGCCTACCCTGGTACCTTGAGTAAGCCGCTAGGTTGCTCGATTGACGGGCTGGTACCTTGCCCGTCAATCGAGC / 5'- GCTCGATTGACGGGCAAGGTACCAGCCCGTCAATCGAGCAACCTAGCGGCTTACTCAAGGTACCAGGGTAGGCTGCTAGGAAGCGCCATTCATTGTAAAGGTACCATACAATGAGTGGCGCAAGGCACGTACGAAGGAGAGGAGAGGAAGAGGAGAGTACGTGCC
	15nt-KL WT-Pepper	5'- GCACTCGCCCTCACCTGCGCGCTTGGCGAGGGCGAGCGCTTGGCTGACGGCGCCAGTGCAGAGCTGCGCGCTTGCTCTGCCGACACGCCACGATTGGTCAGCCTTGGGACGAGGGTCAGCTGCGCGCTTGCCGACCCTCGTCCC / 5'- GGGACGAGGGTCGGCAAGCGCGCAGCTGACCCTCGTCCCAAGGCTGACCAATCGTGGCGTGTCGGCAGAGCAAGCGCGCAGCTCTGCACTGGCGCCGTCAGCCAAGCGCTCGCCCTCGCCAAGCGCGCAGGTGAGGGCGAGTGC
	15nt-KL E-Mango	5'- GGCACGTACTCTCCTCTTCCTCTCCTCTCCTTCGTACGTGCCTTGCGCCACTCATTGTATGATATCTTTACAATGAATGGCGCTTCCTAGCAGCCTACCCTGATATCTTGAGTAAGCCGCTAGGTTGCTCGATTGACGGGCTGATATCTTGCCCGTCAATCGAGC / 5'- GCTCGATTGACGGGCAAGATATCAGCCCGTCAATCGAGCAACCTAGCGGCTTACTCAAGATATCAGGGTAGGCTGCTAGGAAGCGCCATTCATTGTAAAGATATCATACAATGAGTGGCGCAAGGCACGTACGAAGGAGAGGAGAGGAAGAGGAGAGTACGTGCC
	15nt-KL F-Mango	5'- GGCACGTACTCTCCTCTTCCTCTCCTCTCCTTCGTACGTGCCTTGCGCCACTCATTGTATTATATATTTACAATGAATGGCGCTTCCTAGCAGCCTACCCTTATATATTGAGTAAGCCGCTAGGTTGCTCGATTGACGGGCTTATATATTGCCCGTCAATCGAGC / 5'- GCTCGATTGACGGGCAATATATAAGCCCGTCAATCGAGCAACCTAGCGGCTTACTCAATATATAAGGGTAGGCTGCTAGGAAGCGCCATTCATTGTAAATATATAATACAATGAGTGGCGCAAGGCACGTACGAAGGAGAGGAGAGGAAGAGGAGAGTACGTGCC
	20nt-KL B-Pepper	5'- GCTCCGCTCCCAGTGGGCTCTGTCGACTTGAGCCCACTGGGAGCGGAGCTTGACCCGGACGGCGCCAGTGCCTCCGGCTGTCGACTTGCCGGAGGCCGACACGCCACGATTGGTCCGGGTCTTGCGACGTGTTACGGCGAGGCTGTCGACTTGCCTCGCCGTAACACGTCGC / 5'- GCGACGTGTTACGGCGAGGCAAGTCGACAGCCTCGCCGTAACACGTCGCAAGACCCGGACCAATCGTGGCGTGTCGGCCTCCGGCAAGTCGACAGCCGGAGGCACTGGCGCCGTCCGGGTCAAGCTCCGCTCCCAGTGGGCTCAAGTCGACAGAGCCCACTGGGAGCGGAGC
Non-palindromic Kissing loop (Fig. 4A, B)	15nt-KL β1-Broccoli	5'-GCGTTCACACTGACCTCGTAGCTTGGTCAGTGTGAACGCTTGGATGGCCCACACTCTACTCGACGAGGGCTCGTAGCTTGCCCTCGGACCCGACCGTCCATCCTTGCGAGAGCGCTGCCCTCGTAGCTTGGGCAGCGCTCTCGC / 5'- GCGAGAGCGCTGCCCAAGCTACGAGGGCAGCGCTCTCGCAAGGATGGACGGTCGGGTCCGAGGGCAAGCTACGAGCCCTCGTCGAGTAGAGTGTGGGCCATCCAAGCGTTCACACTGACCAAGCTACGAGGTCAGTGTGAACGC
	15nt-KL β2-Pepper	5'- GCGTTCACACTGACCTGCTACGTTGGTCAGTGTGAACGCTTCCGGGACGGCGCCAGTGCAGGGCTGCTACGTTGCCCTGCCGACACGCCACGATTGGTCCCGGTTGCGAGAGCGCTGCCCTGCTACGTTGGGCAGCGCTCTCGC / 5'- GCGAGAGCGCTGCCCAACGTAGCAGGGCAGCGCTCTCGCAACCGGGACCAATCGTGGCGTGTCGGCAGGGCAACGTAGCAGCCCTGCACTGGCGCCGTCCCGGAAGCGTTCACACTGACCAACGTAGCAGGTCAGTGTGAACGC
Peptide recruitment (Fig. 1)	15nt-KL A-Broccoli-MS2	5'- ACATGGGTGATCCTCATGTTTGCGTTCACACTGACCTTCGCGATTGGTCAGTGTGAACGCTTGGATGGCCCACACTCTACTCGACGAGGGCTTCGCGATTGCCCTCGGACCCGACCGTCCATCCTTGCGAGAGCGCTGCCCTTCGCGATTGGGCAGCGCTCTCGC / 5'- GCGAGAGCGCTGCCCAATCGCGAAGGGCAGCGCTCTCGCAAGGATGGACGGTCGGGTCCGAGGGCAATCGCGAAGCCCTCGTCGAGTAGAGTGTGGGCCATCCAAGCGTTCACACTGACCAATCGCGAAGGTCAGTGTGAACGCAAACATGAGGATCACCCATGT
	15nt-KL B-Broccoli-MS2	5'- ACATGGGTGATCCTCATGTTTGCGTTCACACTGACCTGTCGACTTGGTCAGTGTGAACGCTTGGATGGCCCACACTCTACTCGACGAGGGCTGTCGACTTGCCCTCGGACCCGACCGTCCATCCTTGCGAGAGCGCTGCCCTGTCGACTTGGGCAGCGCTCTCGC / 5'- GCGAGAGCGCTGCCCAAGTCGACAGGGCAGCGCTCTCGCAAGGATGGACGGTCGGGTCCGAGGGCAAGTCGACAGCCCTCGTCGAGTAGAGTGTGGGCCATCCAAGCGTTCACACTGACCAAGTCGACAGGTCAGTGTGAACGCAAACATGAGGATCACCCATGT
	15nt-KL WT-Broccoli-MS2	5'- ACATGGGTGATCCTCATGTTTGCGTTCACACTGACCTGCGCGCTTGGTCAGTGTGAACGCTTGGATGGCCCACACTCTACTCGACGAGGGCTGCGCGCTTGCCCTCGGACCCGACCGTCCATCCTTGCGAGAGCGCTGCCCTGCGCGCTTGGGCAGCGCTCTCGC / 5'- GCGAGAGCGCTGCCCAAGCGCGCAGGGCAGCGCTCTCGCAAGGATGGACGGTCGGGTCCGAGGGCAAGCGCGCAGCCCTCGTCGAGTAGAGTGTGGGCCATCCAAGCGTTCACACTGACCAAGCGCGCAGGTCAGTGTGAACGCAAACATGAGGATCACCCATGT
Linker (Fig. 5)	15nt-KLAB-Linker-2arm	5'- GCGATGAACGTAGGGTGTCGACTTCCCTACGTTCATCGCTTGCGAGAGCGCTGCCCTTCGCGATTGGGCAGCGCTCTCGC / 5'- GCGAGAGCGCTGCCCAATCGCGAAGGGCAGCGCTCTCGCAAGCGATGAACGTAGGGAAGTCGACACCCTACGTTCATCGC
	15nt-KLAB-Linker-4arm	5'- GACGTACTCAAGCCCTGTCGACTTGGACTTGAATACATCTTGCGTTCACACTGACCTGTCGACTTGGTCAGTGTGAACGCTTGCGATGAACGTAGGGTTCGCGATTCCCTACGTTCATCGCTTGCGAGAGCGCTGCCCTTCGCGATTGGGCAGCGCTCTCGC / 5'- GCGAGAGCGCTGCCCAATCGCGAAGGGCAGCGCTCTCGCAAGCGATGAACGTAGGGAATCGCGAACCCTACGTTCATCGCAAGCGTTCACACTGACCAAGTCGACAGGTCAGTGTGAACGCAAGATGTATTCAAGTCCAAGTCGACAGGGCTTGAGTACGTC
	15nt-KLAB-Linker-2arm-Broccoli	5'- GGATGGCCCACACTCTACTCGACGAGGGCTGTCGACTTGCCCTCGGACCCGACCGTCCATCCTTGCGAGAGCGCTGCCCTTCGCGATTGGGCAGCGCTCTCGC / 5'- GCGAGAGCGCTGCCCAATCGCGAAGGGCAGCGCTCTCGCAAGGATGGACGGTCGGGTCCGAGGGCAAGTCGACAGCCCTCGTCGAGTAGAGTGTGGGCCATCC
	15nt-KLAB-Linker-4arm-Broccoli	5'- GACGTACTCAAGCCCTGTCGACTTGGACTTGAATACATCTTGCGTTCACACTGACCTGTCGACTTGGTCAGTGTGAACGCTTGGATGGCCCACACTCTACTCGACGAGGGCTTCGCGATTGCCCTCGGACCCGACCGTCCATCCTTGCGAGAGCGCTGCCCTTCGCGATTGGGCAGCGCTCTCGC / 5'- GCGAGAGCGCTGCCCAATCGCGAAGGGCAGCGCTCTCGCAAGGATGGACGGTCGGGTCCGAGGGCAATCGCGAAGCCCTCGTCGAGTAGAGTGTGGGCCATCCAAGCGTTCACACTGACCAAGTCGACAGGTCAGTGTGAACGCAAGATGTATTCAAGTCCAAGTCGACAGGGCTTGAGTACGTC
Sequence-specific RNA recuitment (Fig. 6)	Broccoli_1 KL A	5' - GCGAGAGCGCTGCCCTTCGCGATTGGGCAGCGCTCTCGCTTGCGGAGCCCACACTCTACTCGACAGATACGAATATCTGGACCCGACCGTCTCCGC / 5' - GCGGAGACGGTCGGGTCCAGATATTCGTATCTGTCGAGTAGAGTGTGGGCTCCGCAAGCGAGAGCGCTGCCCAATCGCGAAGGGCAGCGCTCTCGC	RNA recuitment (Fig. 6)	Broccoli_1A		RNA recuitment (Fig. 6)	Broccoli_1A		RNA recuitment (Fig. 6)	Broccoli_1A		RNA recuitment (Fig. 6)	Broccoli_1A		RNA recuitment (Fig. 6)	Broccoli_1A		RNA recuitment (Fig. 6)	Broccoli_1A		RNA recuitment (Fig. 6)	Broccoli_1A
	Broccoli_GFPSc	5' - GGCGTCCCTTCCGCTCCAATCACCTAATCTTTGGGACACCTTGCGGAGCCCACACTCTACTCGACAGATACGAATATCTGGACCCGACCGTCTCCGC / 5' - GCGGAGACGGTCGGGTCCAGATATTCGTATCTGTCGAGTAGAGTGTGGGCTCCGCAAGGTGTCCCAAAGATTAGGTGATTGGAGCGGAAGGGACGCC		Broccoli_GFPSc			Broccoli_GFPSc			Broccoli_GFPSc			Broccoli_GFPSc			Broccoli_GFPSc			Broccoli_GFPSc			Broccoli_GFPSc
	15nt-KL B-Pepper-GFPSc	5' - GGCACTATAGATTAGGTGATTGGAGCGGATTTAGTGCCTTGCACTCGCCCTCACCTGTCGACTTGGCGAGGGCGAGCGCTTGGCTGACGGCGCCAGTGCAGAGCTGTCGACTTGCTCTGCCGACACGCCACGATTGGTCAGCCTTGGGACGAGGGTCAGCTGTCGACTTGCCGACCCTCGTCCC / 5' - GGGACGAGGGTCGGCAAGTCGACAGCTGACCCTCGTCCCAAGGCTGACCAATCGTGGCGTGTCGGCAGAGCAAGTCGACAGCTCTGCACTGGCGCCGTCAGCCAAGCGCTCGCCCTCGCCAAGTCGACAGGTGAGGGCGAGTGCAAGGCACTAAATCCGCTCCAATCACCTAATCTATAGTGCC		15nt-KL B-Pepper-GFPSc			15nt-KL B-Pepper-GFPSc			15nt-KL B-Pepper-GFPSc			15nt-KL B-Pepper-GFPSc			15nt-KL B-Pepper-GFPSc			15nt-KL B-Pepper-GFPSc			15nt-KL B-Pepper-GFPSc
Eliminating Kissing-loop (Supplementary Fig. 7)	20nt-KL A-1polyA-Broccoli	5'- GCTCCGCTCCCAGTGGGCTCTTCGCGATTGAGCCCACTGGGAGCGGAGCTTGGGCGAGGCCCACACTCTACTCGACGAGCGGTCTTCGCGATTGACCGCTCGGACCCGACCGTCCTCGCCCTTGCGACGTGTTACGGCGAGGCTTTTTTTTTGCCTCGCCGTAACACGTCGC / 5'- GCGACGTGTTACGGCGAGGCAAAAAAAAAGCCTCGCCGTAACACGTCGCAAGGGCGAGGACGGTCGGGTCCGAGCGGTCAATCGCGAAGACCGCTCGTCGAGTAGAGTGTGGGCCTCGCCCAAGCTCCGCTCCCAGTGGGCTCAATCGCGAAGAGCCCACTGGGAGCGGAGC
	20nt-KL A-2polyA-Broccoli	5'- GCTCCGCTCCCAGTGGGCTCTTTTTTTTTGAGCCCACTGGGAGCGGAGCTTGGGCGAGGCCCACACTCTACTCGACGAGCGGTCTTCGCGATTGACCGCTCGGACCCGACCGTCCTCGCCCTTGCGACGTGTTACGGCGAGGCTTTTTTTTTGCCTCGCCGTAACACGTCGC / 5'- GCGACGTGTTACGGCGAGGCAAAAAAAAAGCCTCGCCGTAACACGTCGCAAGGGCGAGGACGGTCGGGTCCGAGCGGTCAATCGCGAAGACCGCTCGTCGAGTAGAGTGTGGGCCTCGCCCAAGCTCCGCTCCCAGTGGGCTCAAAAAAAAAGAGCCCACTGGGAGCGGAGC
	20nt-KL A-3polyA-Broccoli	5'- GCTCCGCTCCCAGTGGGCTCTTTTTTTTTGAGCCCACTGGGAGCGGAGCTTGGGCGAGGCCCACACTCTACTCGACGAGCGGTCTTTTTTTTTGACCGCTCGGACCCGACCGTCCTCGCCCTTGCGACGTGTTACGGCGAGGCTTTTTTTTTGCCTCGCCGTAACACGTCGC / 5'- GCGACGTGTTACGGCGAGGCAAAAAAAAAGCCTCGCCGTAACACGTCGCAAGGGCGAGGACGGTCGGGTCCGAGCGGTCAAAAAAAAAGACCGCTCGTCGAGTAGAGTGTGGGCCTCGCCCAAGCTCCGCTCCCAGTGGGCTCAAAAAAAAAGAGCCCACTGGGAGCGGAGC
